# Hidden Markov Models based search in combination with structural bioinformatics pipeline leads to the identification of DAF-12 distant orthologous in *Meloidogyne incognita*

**DOI:** 10.1101/2023.07.19.549723

**Authors:** Claudio David Schuster, Vanessa Judith Santillán Zabala, Rafael Betanzos San Juan, Ezequiel Sosa, Cristian Rodriguez, Maria Florencia Kronberg, Eliana Rosa Munarriz, Gerardo Burton, Olga Alejandra Castro, Carlos Pablo Modenutti

**Author notes:** These authors contributed equally to this work (Claudio David Schuster, Vanessa Judith Santillán Zabala, Rafael Betanzos San Juan).

## Abstract

Root-knot nematode (RKN) *Meloidogyne* spp. is one of the most damaging parasites due to its wide range of hosts. Here, we report a *C. elegans* receptor DAF-12 ortholog gene in *Meloidogyne incognita* (DAF-12_Minc_), a promising molecular target to modify the RKN life cycle. Using a combination of Hidden Markov Models (HMM) based sequence search and phylogenetic analysis we identified three DAF-12_Minc_ genes. Although the global sequence identity between previously reported DAF-12 genes and DAF-12_Minc_ was acceptable, the correlation between binding site residues was low in the multiple sequence alignment (MSA). Since those residues are critical for DAF-12 interaction with its ligand, the dafachronic acids (DAs), and thus its biological role, we investigated whether even if the sequence conservation is low, the active site structure was conserved and thus able to bind DAs. For this purpose, we built accurate homology models of DAF-12_Minc_ and used them to identify and characterize the ligand binding site (LBS) and its molecular interactions with DAs-like compounds. Finally, we cloned, expressed, and evaluated the biological role of DAF-12_Minc_ *in vitro* and *in vivo* using a DAF-12 antagonist. These *in vivo* results suggest that our strategy was effective to find orthologous genes among species even when sequence similarity is low.

**Author summary:** Root-knot nematodes are parasitic to plants and responsible for causing a significant loss of millions of dollars every year in crops worldwide, which makes it necessary to develop effective strategies to combat them. One popular approach is to identify genes that can serve as molecular targets. Typically, such molecular targets are discovered through basic research on model organisms. However, since they can be quite different from the target organism, conventional tools may not always be efficient in extrapolating results.

Dafachronic acids (DAs) are a crucial class of steroid hormones that regulate the development and physiology of nematodes. They are synthesized from cholesterol and are controlled by a nuclear hormone receptor known as DAF-12. This receptor acts as a master regulator of gene expression, playing a vital role in nematode biology, including development, reproduction, metabolism, stress response, and longevity. Therefore, DAF-12 is a promising molecular target for controlling parasitic nematodes.

Although DAF-12 was initially discovered in the model organism *Caenorhabditis elegans* and subsequently found in some parasitic nematodes, previous attempts to identify molecular targets in the *Meloidogyne* genus failed to detect DAF-12 orthologs. To address this gap, we employed a combination of sequence and structure analysis to identify potential candidates for DAF-12, a known and validated molecular target, which had not yet been found in *Meloidogyne incognita*. Our bioinformatics predictions were experimentally validated, which may serve as a starting point for future campaigns aimed at developing parasite control strategies based on this relevant molecular target.
