## Supplementary material for "Hidden Markov Models based search in combination with structural bioinformatics pipeline leads to the identification of DAF-12 distant orthologous in *Meloidogyne incognita*": Figures and tables: S6_file.xlsx

### Sheet: Hoja 1
S6 File. DAF-12-like proteins filtered from proteome through data mining.
Gene ID	Target Pathogen ID
Minc3s00008g00563	http://target.sbg.qb.fcen.uba.ar/patho/protein/5b2801b2be737e35a6de74ab
Minc3s00031g01913	http://target.sbg.qb.fcen.uba.ar/patho/protein/5b2801b2be737e35a6de79c7
Minc3t00037g02172	http://target.sbg.qb.fcen.uba.ar/patho/protein/5b2801b2be737e35a6de7aae
Minc3u00037g02173	http://target.sbg.qb.fcen.uba.ar/patho/protein/5b2801b2be737e35a6de7aaf
Minc3s00058g02989	http://target.sbg.qb.fcen.uba.ar/patho/protein/5b2801b2be737e35a6de7dc4
Minc3s00079g03811	http://target.sbg.qb.fcen.uba.ar/patho/protein/5b2801b2be737e35a6de80e3
Minc3s00114g04992	http://target.sbg.qb.fcen.uba.ar/patho/protein/5b2801b2be737e35a6de854b
Minc3s00141g05860	http://target.sbg.qb.fcen.uba.ar/patho/protein/5b2801b2be737e35a6de888f
Minc3s00156g06309	http://target.sbg.qb.fcen.uba.ar/patho/protein/5b2801b2be737e35a6de8a3b
Minc3s00166g06546	http://target.sbg.qb.fcen.uba.ar/patho/protein/5b2801b2be737e35a6de8b20
Minc3t00166g06563	http://target.sbg.qb.fcen.uba.ar/patho/protein/5b2801b2be737e35a6de8b31
Minc3s00249g08550	http://target.sbg.qb.fcen.uba.ar/patho/protein/5b2801b2be737e35a6de92ac
Minc3s00300g09712	http://target.sbg.qb.fcen.uba.ar/patho/protein/5b2801b2be737e35a6de9703
Minc3s00358g10919	http://target.sbg.qb.fcen.uba.ar/patho/protein/5b2801b2be737e35a6de9b9a
Minc3s00371g11164	http://target.sbg.qb.fcen.uba.ar/patho/protein/5b2801b2be737e35a6de9c87
Minc3s00477g13004	http://target.sbg.qb.fcen.uba.ar/patho/protein/5b2801b2be737e35a6dea372
Minc3s00556g14247	http://target.sbg.qb.fcen.uba.ar/patho/protein/5b2801b2be737e35a6dea80e
Minc3s00620g15210	http://target.sbg.qb.fcen.uba.ar/patho/protein/5b2801b2be737e35a6deabaa
Minc3s00765g17061	http://target.sbg.qb.fcen.uba.ar/patho/protein/5b2801b2be737e35a6deb2a6
Minc3s00794g17452	http://target.sbg.qb.fcen.uba.ar/patho/protein/5b2801b2be737e35a6deb427
Minc3s00801g17528	http://target.sbg.qb.fcen.uba.ar/patho/protein/5b2801b2be737e35a6deb46f
Minc3s00834g17902	http://target.sbg.qb.fcen.uba.ar/patho/protein/5b2801b2be737e35a6deb5db
Minc3s00975g19484	http://target.sbg.qb.fcen.uba.ar/patho/protein/5b2801b2be737e35a6debbca
Minc3s01031g20025	http://target.sbg.qb.fcen.uba.ar/patho/protein/5b2801b3be737e35a6debdde
Minc3s01142g21141	http://target.sbg.qb.fcen.uba.ar/patho/protein/5b2801b3be737e35a6dec209
Minc3s01326g22803	http://target.sbg.qb.fcen.uba.ar/patho/protein/5b2801b3be737e35a6dec858
Minc3s01415g23632	http://target.sbg.qb.fcen.uba.ar/patho/protein/5b2801b3be737e35a6decb81
Minc3s01447g23900	http://target.sbg.qb.fcen.uba.ar/patho/protein/5b2801b3be737e35a6decc86
Minc3s01471g24103	http://target.sbg.qb.fcen.uba.ar/patho/protein/5b2801b3be737e35a6decd4c
Minc3t01474g24120	http://target.sbg.qb.fcen.uba.ar/patho/protein/5b2801b3be737e35a6decd5d
Minc3s01490g24231	http://target.sbg.qb.fcen.uba.ar/patho/protein/5b2801b3be737e35a6decdc5
Minc3s01521g24456	http://target.sbg.qb.fcen.uba.ar/patho/protein/5b2801b3be737e35a6dece9e
Minc3s01588g24942	http://target.sbg.qb.fcen.uba.ar/patho/protein/5b2801b3be737e35a6ded071
Minc3s01695g25674	http://target.sbg.qb.fcen.uba.ar/patho/protein/5b2801b3be737e35a6ded32f
Minc3s01845g26706	http://target.sbg.qb.fcen.uba.ar/patho/protein/5b2801b3be737e35a6ded71a
Minc3s01850g26748	http://target.sbg.qb.fcen.uba.ar/patho/protein/5b2801b3be737e35a6ded744
Minc3s02081g28158	http://target.sbg.qb.fcen.uba.ar/patho/protein/5b2801b3be737e35a6dedc94
Minc3s02217g28913	http://target.sbg.qb.fcen.uba.ar/patho/protein/5b2801b3be737e35a6dedf6c
Minc3s02303g29338	http://target.sbg.qb.fcen.uba.ar/patho/protein/5b2801b3be737e35a6dee10a
Minc3s02405g29874	http://target.sbg.qb.fcen.uba.ar/patho/protein/5b2801b3be737e35a6dee311
Minc3s02943g32159	http://target.sbg.qb.fcen.uba.ar/patho/protein/5b2801b3be737e35a6deeb9f
Minc3s02962g32232	http://target.sbg.qb.fcen.uba.ar/patho/protein/5b2801b3be737e35a6deebe6
Minc3s03112g32827	http://target.sbg.qb.fcen.uba.ar/patho/protein/5b2801b3be737e35a6deee1e
Minc3s03243g33270	http://target.sbg.qb.fcen.uba.ar/patho/protein/5b2801b3be737e35a6deefcf
Minc3s03444g33854	http://target.sbg.qb.fcen.uba.ar/patho/protein/5b2801b3be737e35a6def1fe
Minc3s04563g36551	http://target.sbg.qb.fcen.uba.ar/patho/protein/5b2801b3be737e35a6defc3b
Minc3s04687g36808	http://target.sbg.qb.fcen.uba.ar/patho/protein/5b2801b3be737e35a6defd2e
Minc3s05055g37518	http://target.sbg.qb.fcen.uba.ar/patho/protein/5b2801b3be737e35a6deffd4
Minc3s06033g39213	http://target.sbg.qb.fcen.uba.ar/patho/protein/5b2801b3be737e35a6df063a
Minc3s07177g40814	http://target.sbg.qb.fcen.uba.ar/patho/protein/5b2801b3be737e35a6df0c4e
Minc3s07471g41167	http://target.sbg.qb.fcen.uba.ar/patho/protein/5b2801b3be737e35a6df0da6
Minc3s09191g43002	http://target.sbg.qb.fcen.uba.ar/patho/protein/5b2801b3be737e35a6df1494
