## Supplementary material for "Hidden Markov Models based search in combination with structural bioinformatics pipeline leads to the identification of DAF-12 distant orthologous in *Meloidogyne incognita*": Figures and tables: S7_file.xlsx

### Sheet: Hoja 1
S7 File. DAF-9-like proteins filtered from proteome through data mining.
Gene ID	Target Pathogen ID
Minc3s00147g06037	http://target.sbg.qb.fcen.uba.ar/patho/protein/5b2801b2be737e35a6de8935
Minc3s00199g07378	http://target.sbg.qb.fcen.uba.ar/patho/protein/5b2801b2be737e35a6de8e40
Minc3s00241g08363	http://target.sbg.qb.fcen.uba.ar/patho/protein/5b2801b2be737e35a6de91fb
Minc3s00305g09802	http://target.sbg.qb.fcen.uba.ar/patho/protein/5b2801b2be737e35a6de975b
Minc3s00451g12526	http://target.sbg.qb.fcen.uba.ar/patho/protein/5b2801b2be737e35a6dea1a4
Minc3s00453g12580	http://target.sbg.qb.fcen.uba.ar/patho/protein/5b2801b2be737e35a6dea1d8
Minc3s00532g13848	http://target.sbg.qb.fcen.uba.ar/patho/protein/5b2801b2be737e35a6dea690
Minc3s00842g17994	http://target.sbg.qb.fcen.uba.ar/patho/protein/5b2801b2be737e35a6deb632
Minc3s00871g18297	http://target.sbg.qb.fcen.uba.ar/patho/protein/5b2801b2be737e35a6deb757
Minc3s00939g19098	http://target.sbg.qb.fcen.uba.ar/patho/protein/5b2801b2be737e35a6deba5c
Minc3s00939g19104	http://target.sbg.qb.fcen.uba.ar/patho/protein/5b2801b2be737e35a6deba62
Minc3s01018g19904	http://target.sbg.qb.fcen.uba.ar/patho/protein/5b2801b3be737e35a6debd67
Minc3s01210g21746	http://target.sbg.qb.fcen.uba.ar/patho/protein/5b2801b3be737e35a6dec456
Minc3s01263g22237	http://target.sbg.qb.fcen.uba.ar/patho/protein/5b2801b3be737e35a6dec63d
Minc3s01331g22844	http://target.sbg.qb.fcen.uba.ar/patho/protein/5b2801b3be737e35a6dec880
Minc3s01393g23424	http://target.sbg.qb.fcen.uba.ar/patho/protein/5b2801b3be737e35a6decab5
Minc3s01590g24952	http://target.sbg.qb.fcen.uba.ar/patho/protein/5b2801b3be737e35a6ded07a
Minc3s01626g25199	http://target.sbg.qb.fcen.uba.ar/patho/protein/5b2801b3be737e35a6ded16b
Minc3s01798g26383	http://target.sbg.qb.fcen.uba.ar/patho/protein/5b2801b3be737e35a6ded5e5
Minc3s01834g26622	http://target.sbg.qb.fcen.uba.ar/patho/protein/5b2801b3be737e35a6ded6c9
Minc3s01950g27373	http://target.sbg.qb.fcen.uba.ar/patho/protein/5b2801b3be737e35a6ded99f
Minc3s01962g27462	http://target.sbg.qb.fcen.uba.ar/patho/protein/5b2801b3be737e35a6ded9f4
Minc3s02342g29562	http://target.sbg.qb.fcen.uba.ar/patho/protein/5b2801b3be737e35a6dee1e4
Minc3s02720g31337	http://target.sbg.qb.fcen.uba.ar/patho/protein/5b2801b3be737e35a6dee88a
Minc3s02790g31581	http://target.sbg.qb.fcen.uba.ar/patho/protein/5b2801b3be737e35a6dee973
Minc3s02797g31603	http://target.sbg.qb.fcen.uba.ar/patho/protein/5b2801b3be737e35a6dee989
Minc3s02818g31677	http://target.sbg.qb.fcen.uba.ar/patho/protein/5b2801b3be737e35a6dee9d1
Minc3s03068g32645	http://target.sbg.qb.fcen.uba.ar/patho/protein/5b2801b3be737e35a6deed70
Minc3s03096g32760	http://target.sbg.qb.fcen.uba.ar/patho/protein/5b2801b3be737e35a6deede0
Minc3s03191g33096	http://target.sbg.qb.fcen.uba.ar/patho/protein/5b2801b3be737e35a6deef23
Minc3s03202g33132	http://target.sbg.qb.fcen.uba.ar/patho/protein/5b2801b3be737e35a6deef45
Minc3s03320g33506	http://target.sbg.qb.fcen.uba.ar/patho/protein/5b2801b3be737e35a6def0b4
Minc3s04296g35964	http://target.sbg.qb.fcen.uba.ar/patho/protein/5b2801b3be737e35a6defa05
Minc3s04309g36004	http://target.sbg.qb.fcen.uba.ar/patho/protein/5b2801b3be737e35a6defa2d
Minc3s04529g36481	http://target.sbg.qb.fcen.uba.ar/patho/protein/5b2801b3be737e35a6defbf5
Minc3s04928g37286	http://target.sbg.qb.fcen.uba.ar/patho/protein/5b2801b3be737e35a6defef3
Minc3s05298g37964	http://target.sbg.qb.fcen.uba.ar/patho/protein/5b2801b3be737e35a6df0182
Minc3s05992g39152	http://target.sbg.qb.fcen.uba.ar/patho/protein/5b2801b3be737e35a6df05fd
Minc3s06419g39800	http://target.sbg.qb.fcen.uba.ar/patho/protein/5b2801b3be737e35a6df0877
Minc3s06531g39955	http://target.sbg.qb.fcen.uba.ar/patho/protein/5b2801b3be737e35a6df0909
Minc3s06716g40220	http://target.sbg.qb.fcen.uba.ar/patho/protein/5b2801b3be737e35a6df0a09
Minc3s07602g41308	http://target.sbg.qb.fcen.uba.ar/patho/protein/5b2801b3be737e35a6df0e2c
Minc3s08001g41789	http://target.sbg.qb.fcen.uba.ar/patho/protein/5b2801b3be737e35a6df0ff9
Minc3s08429g42245	http://target.sbg.qb.fcen.uba.ar/patho/protein/5b2801b3be737e35a6df11b1
